# A new guest to the blood feast: a novel symbiotic lineage associated with a haematophagous leech from the genus *Haementeria*

**DOI:** 10.1101/2023.12.21.572949

**Authors:** Víctor Manuel Sosa-Jiménez, Sebastian Kvist, Alejandro Manzano-Marín, Alejandro Oceguera-Figueroa

## Abstract

Similarly to other strict blood-feeders, leeches from the *Haementeria* genus (Hirudinida: Glossiphoniidae) have established a symbiotic association with bacteria harboured intracellularly in oesophageal bacteriomes. Previous genome sequence analyses of these endosymbionts revealed co-divergence with their hosts, a strong genome reduction, and a simplified metabolism largely dedicated to the production of B vitamins, which are nutrients lacking from a blood diet. *Candidatus* Providencia siddallii has been identified as the obligate nutritional endosymbiont of a monophyletic clade of Mexican and South American *Haementeria* spp. Nonetheless, given a lack of molecular investigations, the identity of the symbiont housed in the bacteriomes of its sister clade of Central and South American congeners remained unknown. In this work, we report on a novel bacterial endosymbiont found in a representative from this *Haementeria* clade. We found that this symbiont lineage has evolved from within the *Pluralibacter* genus, known mainly from clinical, but also environmental strains. Similarly to *Ca*. Providencia siddallii, the *Haementeria*-associated *Pluralibacter* symbiont displays clear signs of genome reduction, accompanied by an A+T-biased sequence composition. Genomic analysis of its metabolic potential revealed a retention of pathways related to B vitamin biosynthesis, supporting its role as a nutritional endosymbiont. Finally, comparative genomics of both *Haementeria* symbiont lineages suggests that the ancient *Providencia* symbiont was likely replaced by the novel *Pluralibacter* one, thus constituting the first reported case of nutritional symbiont replacement in a leech without morphological changes in the bacteriome.
