## Supplementary table S1 for "A new guest to the blood feast: a novel symbiotic lineage associated with a haematophagous leech from the genus *Haementeria*"

### Sheet: Table_S1
species	strain	target_bin	accession
Helobdella robusta	NA	host	AMQM00000000.1
Haementeria officinalis	GTOCOR	mitochondrion	LT159848.1
Ca. Providencia siddallii	officinalis-GTOCOR	endosymbiont	CVRF00000000.1
Providencia rettgeri	AR_0082	endosymbiont	CP029736.1,CP029737.1
Providencia stuartii	MRSN 2154	endosymbiont	CP003488.1
Pluralibacter lignolyticus	SCF1	endosymbiont	CP002272.1
Pluralibacter gergoviae	FDARGOS 186	endosymbiont	CP020388.1
Ca. Pluralibacter haementeriicola	panamensis-MCNHER	endosymbiont	TBD
Table S1. Organisms used for taxonomic binning of reads and comparative analyses. NA= Not applicable.
